# MOGSA: integrative single sample gene-set analysis of multiple omics data

**DOI:** 10.1101/046904

**Authors:** Chen Meng, Azfar Basunia, Bjoern Peters, Amin Moghaddas Gholami, Bernhard Kuster, Aedín C Culhane

**Author notes:** Current address: Roche Sequencing Solutions, 1301 Shoreway Road, Suite 300, Belmont, CA 94002, USA.

## Abstract

Gene set analysis (GSA) summarizes individual molecular measurements to more interpretable pathways or gene sets and has become an indispensable step in the interpretation of large scale omics data. However, GSA methods are limited to the analysis of single omics data. Here, we introduce a new computation method termed multi-omics gene set analysis (MOGSA), a multivariate single sample gene-set analysis method that integrates multiple experimental and molecular data types measured over the same set of samples. The method learns a low dimensional representation of most variant correlated features (genes, proteins, etc.) across multiple omics data sets, transforms the features onto the same scale and calculates an integrated gene set score from the most informative features in each data type. MOGSA does not require filtering data to the intersection of features (gene IDs), therefore, all molecular features, including those that lack annotation may be included in the analysis. We demonstrate that integrating multiple diverse sources of molecular data increases the power to discover subtle changes in gene-sets and may reduce the impact of unreliable information in any single data type. Using simulated data, we show that integrative analysis with MOGSA outperforms other single sample GSA methods. We applied MOGSA to three studies with experimental data. First, we used NCI60 transcriptome and proteome data to demonstrate the benefit of removing a source of noise in the omics data. Second, we discovered similarities and differences in mRNA, protein and phosphorylation profiles of induced pluripotent and embryonic stem cell lines. We demonstrate how to assess the influence of each data type or feature to a MOGSA gene set score. Finally, we report that three molecular subtypes are robustly discovered when copy number variation and mRNA profiling data of 308 bladder cancers from The Cancer Genome Atlas are integrated using MOGSA. MOGSA is available in the Bioconductor R package “mogsa”.
