## supplementary table 1 for "MOGSA: integrative single sample gene-set analysis of multiple omics data"

### Sheet: legend
Table S1 - the gene set score (GSS) matrix of Gene ontology (GO) for significant gene set for iPS ES cell lines
The table contains the following columns:
GO cluster	The cluster of gene ontology term, terms share similar gene candidates are clustered together
GO term	The name of term
min BH adjusted P	The minmum BH adjusted p value for gene sets across all four cell lines
H1	The Gene sets score (GSS) for gene set in H1 cell line
H1 BH adjusted P	The corresponding BH adjusted p-values
H9	GSS for H9
H9 BH adjusted P	The corresponding BH adjusted p-values
DF19.7	GSS for 19.7
DF19.7 BH adjusted P	The corresponding BH adjusted p-values
NFF	GSS for NFF
NFF BH adjusted P	The corresponding BH adjusted p-values

### Sheet: GSS
GO cluster	GO term	min BH adjusted P	H1	H1 BH adjusted P	H9	H9 BH adjusted P	DF19.7	DF19.7 BH adjusted P	NFF	NFF BH adjusted P
1	VESICLE_MEDIATED_TRANSPORT	0	-0.0139005	1.41685e-09	-0.0308308	2.02344e-08	-0.138131	3.49417e-22	0.182863	0
1	MEMBRANE_ORGANIZATION_AND_BIOGENESIS	9.06406e-13	0.0130711	0.000521324	0.0131021	0.0153213	-0.137486	9.06406e-13	0.111313	9.59058e-11
1	ENDOSOME_TRANSPORT	1.16766e-05	-0.119694	0.000156842	0.0162817	0.338526	-0.178851	8.46041e-05	0.282264	1.16766e-05
1	LYSOSOMAL_TRANSPORT	0.000630569	-0.137002	0.0305331	-0.1078	0.0990643	-0.248201	0.00452348	0.493003	0.000630569
1	VACUOLAR_TRANSPORT	0.00593015	-0.0813937	0.0641242	-0.0128557	0.390666	-0.209207	0.00632544	0.303457	0.00593015
1	RECEPTOR_MEDIATED_ENDOCYTOSIS	0.00671387	0.0584951	0.47193	0.0742283	0.902328	-0.122588	0.00671387	-0.010135	0.0953645
2	CHROMOSOME_ORGANIZATION_AND_BIOGENESIS	0	0.207597	1.42862e-05	0.270272	0	0.165328	1.86251e-12	-0.643197	4.48997e-26
2	ESTABLISHMENT_AND_OR_MAINTENANCE_OF_CHROMATIN_ARCHITECTURE	6.32162e-18	0.223309	5.15679e-05	0.265013	7.37244e-13	0.169136	9.47623e-09	-0.657458	6.32162e-18
2	CHROMATIN_MODIFICATION	1.54466e-10	0.21977	0.0013627	0.247333	9.8237e-08	0.152015	4.26725e-05	-0.619118	1.54466e-10
2	CHROMATIN_ASSEMBLY_OR_DISASSEMBLY	4.47164e-10	0.240751	0.00300512	0.270031	2.53809e-06	0.202767	3.1852e-06	-0.713549	4.47164e-10
2	CHROMATIN_REMODELING	1.03298e-09	0.239153	0.0045869	0.272313	3.70273e-06	0.205807	4.01916e-06	-0.717273	1.03298e-09
2	REGULATION_OF_GENE_EXPRESSION_EPIGENETIC	1.29708e-07	0.203828	0.0404693	0.243726	5.55058e-05	0.190083	1.45349e-05	-0.637637	1.29708e-07
2	ONE_CARBON_COMPOUND_METABOLIC_PROCESS	1.65772e-07	0.233857	0.00844352	0.23747	0.000347457	0.189876	5.70429e-05	-0.661203	1.65772e-07
2	DNA_MODIFICATION	3.18175e-07	0.270619	0.00617328	0.242575	0.00449795	0.247401	9.53063e-06	-0.760595	3.18175e-07
2	CHROMATIN_ASSEMBLY	2.13763e-06	0.241399	0.0246257	0.227628	0.0084118	0.242387	8.01433e-06	-0.711414	2.13763e-06
2	NUCLEOSOME_ASSEMBLY	2.84287e-06	0.255423	0.0340327	0.250183	0.00919482	0.280534	6.06921e-06	-0.786141	2.84287e-06
2	NEGATIVE_REGULATION_OF_TRANSCRIPTION	5.25552e-05	0.13288	0.485537	0.127206	0.066735	0.11311	5.25552e-05	-0.373196	0.0013009
2	NEGATIVE_REGULATION_OF_NUCLEOBASENUCLEOSIDENUCLEOTIDE_AND_NUCLEIC_ACID_METABOLIC_PROCESS	0.000147583	0.134754	0.411184	0.13069	0.0328742	0.104801	0.000147583	-0.370245	0.000839561
2	CELLULAR_PROTEIN_COMPLEX_DISASSEMBLY	0.000661829	0.295393	0.0273069	0.232485	0.07101	0.221156	0.00957992	-0.749035	0.000661829
2	PROTEIN_COMPLEX_DISASSEMBLY	0.000661829	0.295393	0.0273069	0.232485	0.07101	0.221156	0.00957992	-0.749035	0.000661829
2	NEGATIVE_REGULATION_OF_RNA_METABOLIC_PROCESS	0.00137904	0.123464	0.809597	0.120732	0.235133	0.112967	0.00137904	-0.357163	0.0264806
2	NEGATIVE_REGULATION_OF_TRANSCRIPTION_DNA_DEPENDENT	0.00150571	0.122738	0.822457	0.119971	0.24992	0.112544	0.00150571	-0.355252	0.0295441
2	MACROMOLECULAR_COMPLEX_DISASSEMBLY	0.00165258	0.264072	0.0695922	0.230212	0.07101	0.212294	0.0125753	-0.706578	0.00165258
2	CELLULAR_COMPONENT_DISASSEMBLY	0.00320043	0.210371	0.110827	0.191924	0.0638062	0.153654	0.0215575	-0.555949	0.00320043
3	RNA_SPLICING	0	0.284571	1.77382e-13	0.254007	5.17364e-14	0.206011	0	-0.744589	1.24037e-32
3	MRNA_METABOLIC_PROCESS	8.81745e-19	0.265893	1.45177e-07	0.251612	2.38855e-09	0.192225	8.02703e-10	-0.70973	8.81745e-19
3	MRNA_PROCESSING_GO_0006397	1.33339e-17	0.278071	1.14646e-07	0.248083	5.90911e-08	0.200463	1.55154e-09	-0.726617	1.33339e-17
3	RNA_SPLICINGVIA_TRANSESTERIFICATION_REACTIONS	2.47857e-09	0.290951	5.89933e-05	0.241483	0.000316583	0.194669	4.76929e-05	-0.727103	2.47857e-09
3	SPLICEOSOME_ASSEMBLY	4.4812e-06	0.264196	0.0146646	0.234925	0.0118057	0.241552	5.80886e-05	-0.740673	4.4812e-06
3	MRNA_SPLICE_SITE_SELECTION	0.0013627	0.326756	0.00709092	0.170031	0.332892	0.217644	0.00990161	-0.714431	0.0013627
4	RIBONUCLEOPROTEIN_COMPLEX_BIOGENESIS_AND_ASSEMBLY	1.57187e-14	0.254382	1.11304e-07	0.214758	4.91724e-07	0.148896	1.72278e-06	-0.618036	1.57187e-14
4	TRANSLATION	2.00208e-09	0.24708	1.36491e-08	0.178326	7.09319e-05	0.080946	0.0535329	-0.506352	2.00208e-09
4	PROTEIN_RNA_COMPLEX_ASSEMBLY	2.38855e-09	0.240564	4.76929e-05	0.224674	2.89756e-06	0.117758	0.0045869	-0.582995	2.38855e-09
4	MACROMOLECULE_BIOSYNTHETIC_PROCESS	0.000154789	0.190182	0.000154789	0.119169	0.117845	0.0136584	0.281547	-0.323009	0.0359956
4	TRANSLATIONAL_INITIATION	0.00031165	0.208997	0.0451447	0.240038	0.00031165	0.0383608	0.972545	-0.487396	0.00424566
4	NUCLEOBASENUCLEOSIDENUCLEOTIDE_AND_NUCLEIC_ACID_TRANSPORT	0.000570829	0.245454	0.0220272	0.260694	0.00104597	0.0934831	0.310748	-0.599632	0.000570829
4	RNA_EXPORT_FROM_NUCLEUS	0.00489473	0.230619	0.0896675	0.262064	0.00489473	0.0848706	0.470793	-0.577554	0.00629231
5	RIBONUCLEOPROTEIN_COMPLEX_BIOGENESIS_AND_ASSEMBLY	5.17364e-14	0.254382	3.0774e-05	0.214758	5.93959e-07	0.148896	1.11699e-08	-0.618036	5.17364e-14
5	SECRETION_BY_CELL	1.4327e-13	-0.00244874	0.000159199	-0.0593295	9.62712e-07	-0.124067	1.52601e-09	0.185845	1.4327e-13
5	GOLGI_VESICLE_TRANSPORT	7.37244e-13	-0.0458617	3.78907e-05	-0.0853695	5.64686e-06	-0.150355	2.93063e-08	0.281586	7.37244e-13
5	SECRETORY_PATHWAY	1.14365e-12	0.00130332	0.00132846	-0.0851321	1.66091e-07	-0.13028	1.70237e-08	0.214109	1.14365e-12
5	WOUND_HEALING	5.47469e-06	-0.0935651	0.00397748	-0.132893	0.00166575	-0.138422	0.00661682	0.36488	5.47469e-06
5	ER_TO_GOLGI_VESICLE_MEDIATED_TRANSPORT	2.0248e-05	0.0120156	0.194339	-0.134596	0.00132104	-0.201417	8.64121e-05	0.323998	2.0248e-05
5	BLOOD_COAGULATION	6.51827e-05	-0.0637401	0.0647888	-0.19782	0.0013627	-0.182701	0.00778607	0.444261	6.51827e-05
5	COAGULATION	6.51827e-05	-0.0637401	0.0647888	-0.19782	0.0013627	-0.182701	0.00778607	0.444261	6.51827e-05
5	REGULATION_OF_BODY_FLUID_LEVELS	0.000160667	-0.0241521	0.0862498	-0.131223	0.00353325	-0.143859	0.00823488	0.299234	0.000160667
5	HEMOSTASIS	0.000175985	-0.0389829	0.0904414	-0.122876	0.0137576	-0.197373	0.00174161	0.359232	0.000175985
6	CELL_CYCLE_PROCESS	9.30165e-13	0.181018	0.00157169	0.194973	1.44598e-08	0.129846	1.23292e-07	-0.505837	9.30165e-13
6	M_PHASE	2.8454e-10	0.203399	0.00131377	0.202167	6.31734e-06	0.148551	1.69069e-06	-0.554117	2.8454e-10
6	CELL_CYCLE_PHASE	2.86206e-10	0.178976	0.00569146	0.188689	1.20899e-06	0.131036	9.78875e-07	-0.498701	2.86206e-10
6	M_PHASE_OF_MITOTIC_CELL_CYCLE	2.48352e-08	0.197986	0.00603319	0.20445	2.24447e-05	0.137148	8.53646e-05	-0.539584	2.48352e-08
6	MITOSIS	1.14646e-07	0.191406	0.0148075	0.204331	3.58406e-05	0.136905	0.000136311	-0.532642	1.14646e-07
6	MITOTIC_CELL_CYCLE	1.65772e-07	0.169879	0.0237305	0.189461	2.06668e-06	0.102407	0.00150571	-0.461747	1.65772e-07
6	CHROMOSOME_SEGREGATION	3.87294e-06	0.173688	0.239771	0.267718	1.16766e-05	0.174226	0.000368334	-0.615631	3.87294e-06
6	MITOTIC_SISTER_CHROMATID_SEGREGATION	7.38056e-05	0.214284	0.155759	0.322985	7.52924e-05	0.171064	0.0209896	-0.708333	7.38056e-05
6	SISTER_CHROMATID_SEGREGATION	7.56437e-05	0.202357	0.203896	0.31591	7.56437e-05	0.170139	0.0176111	-0.688406	9.11669e-05
6	G1_PHASE	0.000118003	0.210479	0.234146	0.147716	0.448692	0.27272	0.000118003	-0.630915	0.00471136
6	NEGATIVE_REGULATION_OF_GROWTH	0.000354998	-0.0646762	0.000354998	0.0433041	0.481294	-0.0491748	0.0774703	0.0705469	0.00193142
6	CELL_CYCLE_CHECKPOINT_GO_0000075	0.0014974	0.136274	0.680673	0.147011	0.171136	0.153085	0.0014974	-0.436369	0.0156967
6	SPINDLE_ORGANIZATION_AND_BIOGENESIS	0.00205589	0.213236	0.280044	0.315863	0.00340295	0.184123	0.0471493	-0.713222	0.00205589
6	INTERPHASE	0.00303165	0.165271	0.221641	0.175219	0.0151536	0.108579	0.0342381	-0.449069	0.00303165
6	MITOTIC_SPINDLE_ORGANIZATION_AND_BIOGENESIS	0.00365912	0.207577	0.331419	0.30745	0.00666468	0.19098	0.0443301	-0.706007	0.00365912
6	REGULATION_OF_CELL_CYCLE	0.00603953	0.121123	0.834864	0.145196	0.0108273	0.0945364	0.00603953	-0.360856	0.00699735
7	RESPONSE_TO_EXTERNAL_STIMULUS	1.98076e-12	0.00184363	4.1305e-05	-0.0415654	1.55407e-06	-0.0820998	7.87928e-07	0.121821	1.98076e-12
7	SKELETAL_DEVELOPMENT	3.83344e-10	-0.136758	4.62342e-09	-0.0947963	2.82393e-05	-0.051761	0.0380495	0.283315	3.83344e-10
7	TISSUE_DEVELOPMENT	2.48889e-08	-0.0522936	0.000234678	-0.130084	5.14327e-07	-0.0526557	0.0392768	0.235033	2.48889e-08
7	RESPONSE_TO_WOUNDING	2.48889e-08	0.0148571	0.0084118	-0.0705368	6.56033e-06	-0.0844554	0.000161794	0.140135	2.48889e-08
7	MUSCLE_DEVELOPMENT	8.06657e-08	0.0326411	0.0457849	-0.104055	1.36185e-07	-0.0754951	0.00119463	0.146909	8.06657e-08
7	DEFENSE_RESPONSE	1.78275e-07	0.00366513	0.00302274	-0.0473426	0.000161794	-0.0737839	0.00073684	0.117461	1.78275e-07
7	BONE_REMODELING	5.84912e-06	-0.172104	0.000577159	-0.200526	0.000398917	-0.0981803	0.0948826	0.47081	5.84912e-06
7	TISSUE_REMODELING	5.84912e-06	-0.172104	0.000577159	-0.200526	0.000398917	-0.0981803	0.0948826	0.47081	5.84912e-06
7	RESPONSE_TO_HYPOXIA	3.21756e-05	-0.155416	3.21756e-05	-0.0185512	0.151475	-0.0836171	0.057223	0.257584	8.7756e-05
7	INFLAMMATORY_RESPONSE	0.00103853	0.0570837	0.271166	-0.0441279	0.00409321	-0.0653992	0.0150281	0.0524434	0.00103853
7	ORGAN_MORPHOGENESIS	0.00114737	0.0636567	0.137651	-0.012948	0.00114737	-0.00553554	0.175008	-0.0451731	0.00147563
7	RESPONSE_TO_RADIATION	0.00155216	-0.0344523	0.00155216	0.0726717	0.842307	0.0334783	0.969237	-0.0716976	0.0949508
7	REGULATION_OF_ANGIOGENESIS	0.00178805	-0.0828139	0.00651842	-0.108716	0.00609429	-0.00324078	0.623059	0.194771	0.00178805
7	ENDOTHELIAL_CELL_MIGRATION	0.00345751	-0.250737	0.00345751	-0.0374308	0.385902	0.00659934	0.84367	0.281569	0.0387589
7	ANATOMICAL_STRUCTURE_FORMATION	0.00354254	0.014495	0.0460304	-0.0372911	0.0100617	-0.0134734	0.310319	0.0362695	0.00354254
7	RESPONSE_TO_IONIZING_RADIATION	0.00458033	-0.132005	0.00458033	0.0325722	0.617077	-0.1196	0.0516447	0.219033	0.00699896
7	VASCULATURE_DEVELOPMENT	0.00617328	0.00231911	0.0254802	-0.0423621	0.00781195	0.0157583	0.712308	0.0242847	0.00617328
7	ANGIOGENESIS	0.00629231	-0.00625425	0.0237015	-0.0402557	0.0151467	0.00608532	0.597846	0.0404246	0.00629231
7	REGULATION_OF_ENDOTHELIAL_CELL_PROLIFERATION	0.00700315	-0.212103	0.00700315	-0.0948627	0.161766	0.179608	0.23003	0.127358	0.154151
7	NEGATIVE_REGULATION_OF_ANGIOGENESIS	0.00790456	0.0535338	0.609167	-0.165462	0.00790456	0.054357	0.875973	0.0575713	0.148037
8	DNA_REPLICATION	8.21202e-12	0.210199	0.000601485	0.220817	1.77627e-07	0.151264	1.38586e-06	-0.58228	8.21202e-12
8	DNA_RECOMBINATION	1.35165e-08	0.217309	0.0253963	0.266583	1.19096e-05	0.209397	3.88957e-06	-0.693289	1.35165e-08
8	DNA_REPAIR	4.26837e-08	0.148514	0.267621	0.2042	2.0111e-06	0.152182	2.77883e-07	-0.504896	4.26837e-08
8	RESPONSE_TO_DNA_DAMAGE_STIMULUS	1.55407e-06	0.136455	0.435726	0.189157	2.56203e-06	0.120547	3.3578e-05	-0.446159	1.55407e-06
8	RESPONSE_TO_ENDOGENOUS_STIMULUS	6.24988e-06	0.135295	0.426775	0.172406	2.82393e-05	0.113218	4.99967e-05	-0.420919	6.24988e-06
8	DNA_DEPENDENT_DNA_REPLICATION	7.0896e-06	0.208065	0.0191773	0.200455	0.00230327	0.148953	0.000937904	-0.557473	7.0896e-06
8	DOUBLE_STRAND_BREAK_REPAIR	0.00248304	0.123261	0.917174	0.26291	0.00248304	0.0891006	0.398289	-0.475272	0.0498108
8	MEIOTIC_CELL_CYCLE	0.00322351	0.189609	0.334312	0.20915	0.0757194	0.213098	0.00322351	-0.611856	0.00424566
8	MEIOTIC_RECOMBINATION	0.00644964	0.201225	0.398755	0.266575	0.0421228	0.236043	0.0118059	-0.703844	0.00644964
8	REGULATION_OF_DNA_METABOLIC_PROCESS	0.00842822	0.169269	0.268726	0.185656	0.021863	0.106308	0.0903378	-0.461234	0.00842822
9	REGULATION_OF_SIGNAL_TRANSDUCTION	2.86206e-10	0.0258347	0.000198764	-0.0114813	2.58057e-05	-0.0580616	5.56096e-06	0.0437082	2.86206e-10
9	PROTEIN_KINASE_CASCADE	2.63244e-09	0.0558636	0.00381956	0.00571913	2.42131e-05	-0.0418896	4.22785e-06	-0.0196932	2.63244e-09
9	POSITIVE_REGULATION_OF_SIGNAL_TRANSDUCTION	1.29708e-07	0.0233803	0.00596104	-0.0480556	1.23767e-05	-0.0537306	0.00186156	0.0784059	1.29708e-07
9	REGULATION_OF_I_KAPPAB_KINASE_NF_KAPPAB_CASCADE	1.65772e-07	0.00415566	0.00119463	-0.0439648	6.18586e-05	-0.0513181	0.00442037	0.0911272	1.65772e-07
9	I_KAPPAB_KINASE_NF_KAPPAB_CASCADE	4.82674e-07	0.0269506	0.00495941	-0.0128702	0.000984623	-0.0618331	0.000231692	0.0477527	4.82674e-07
9	POSITIVE_REGULATION_OF_I_KAPPAB_KINASE_NF_KAPPAB_CASCADE	2.07734e-06	0.0319662	0.0269946	-0.0679199	4.48213e-06	-0.0419334	0.0171882	0.077887	2.07734e-06
9	REGULATION_OF_TRANSPORT	6.56033e-06	0.00575559	0.017281	-0.080035	7.6596e-05	-0.0592293	0.0186644	0.133509	6.56033e-06
9	POSITIVE_REGULATION_OF_TRANSPORT	0.00401021	0.0176729	0.176409	-0.0516293	0.0368996	-0.092425	0.0306623	0.126381	0.00401021
9	NEGATIVE_REGULATION_OF_TRANSCRIPTION_FACTOR_ACTIVITY	0.00577023	-0.054376	0.0345429	-0.123757	0.00577023	0.0045555	0.717374	0.173577	0.00644964
9	REGULATION_OF_PROTEIN_IMPORT_INTO_NUCLEUS	0.00656116	0.0411445	0.42535	-0.123641	0.00656116	-0.0111361	0.579876	0.0936327	0.035992
10	DNA_PACKAGING	4.17975e-10	0.224746	0.00511877	0.239699	2.34933e-05	0.211853	6.69707e-08	-0.676298	4.17975e-10
10	VIRAL_GENOME_REPLICATION	0.00010083	0.162219	0.469909	0.266213	0.00067655	0.210042	0.000289162	-0.638474	0.00010083
10	CHROMOSOME_CONDENSATION	0.000229992	0.203447	0.175699	0.266282	0.00157169	0.176547	0.00844352	-0.646275	0.000229992
10	VIRAL_INFECTIOUS_CYCLE	0.000570979	0.154564	0.488455	0.219143	0.00524796	0.181937	0.000622321	-0.555645	0.000570979
10	APOPTOTIC_NUCLEAR_CHANGES	0.00114508	0.199786	0.145642	0.228708	0.00646631	0.14073	0.0340204	-0.569224	0.00114508
10	VIRAL_REPRODUCTIVE_PROCESS	0.00506622	0.1481	0.562618	0.194473	0.0225892	0.15402	0.00583142	-0.496593	0.00506622
10	REGULATION_OF_VIRAL_REPRODUCTION	0.00740964	0.227016	0.194845	0.190224	0.2168	0.223602	0.00740964	-0.640842	0.00806917
10	VIRAL_REPRODUCTION	0.0082692	0.140442	0.659022	0.183244	0.0392768	0.147555	0.0082692	-0.471241	0.0108273
11	REGULATION_OF_CELL_MIGRATION	7.1218e-10	-0.0838945	8.53646e-05	-0.188312	1.03538e-08	-0.0756892	0.0191773	0.347896	7.1218e-10
11	CELL_SUBSTRATE_ADHESION	2.00208e-09	-0.118179	3.26141e-05	-0.151377	1.30513e-05	-0.125985	0.00156215	0.395541	2.00208e-09
11	CELL_MATRIX_ADHESION	2.00208e-09	-0.118179	3.26141e-05	-0.151377	1.30513e-05	-0.125985	0.00156215	0.395541	2.00208e-09
11	CELL_MIGRATION	1.25527e-06	-0.0232744	8.92464e-05	-0.042827	0.000207678	-0.0222628	0.0917167	0.0883641	1.25527e-06
11	NEGATIVE_REGULATION_OF_PHOSPHORYLATION	5.70429e-05	-0.235488	0.00524796	-0.209766	0.0175997	-0.250903	0.010602	0.696157	5.70429e-05
11	REGULATION_OF_CELL_ADHESION	6.27509e-05	-0.0928268	0.00360921	-0.0994456	0.00838276	-0.0996939	0.037681	0.291966	6.27509e-05
11	ENZYME_LINKED_RECEPTOR_PROTEIN_SIGNALING_PATHWAY	0.000122535	0.0961789	0.649208	-0.0299014	0.000122535	-0.0124133	0.109379	-0.0538642	0.00322351
11	NEGATIVE_REGULATION_OF_CELL_MIGRATION	0.000407686	-0.0821616	0.0193194	-0.190434	0.000407686	-0.0106811	0.604337	0.283277	0.000898361
11	NEGATIVE_REGULATION_OF_PHOSPHATE_METABOLIC_PROCESS	0.000873685	-0.175915	0.0143904	-0.10938	0.108386	-0.214921	0.0171143	0.500217	0.000873685
11	CELL_CELL_ADHESION	0.00145182	0.00787476	0.0395998	0.000561575	0.103939	-0.076258	0.0125638	0.0678216	0.00145182
11	JAK_STAT_CASCADE	0.00283829	0.0398994	0.385902	-0.0839352	0.0222686	-0.146115	0.00577023	0.190151	0.00283829
11	POSITIVE_REGULATION_OF_CELL_PROLIFERATION	0.00449795	0.0652876	0.196506	0.0140967	0.0404693	-0.0328633	0.0278297	-0.046521	0.00449795
11	REGULATION_OF_CELL_CELL_ADHESION	0.00473904	-0.156555	0.0361559	-0.126262	0.103957	-0.165743	0.0860866	0.44856	0.00473904
11	TRANSMEMBRANE_RECEPTOR_PROTEIN_TYROSINE_KINASE_SIGNALING_PATHWAY	0.00730025	0.120238	0.914175	-0.0158982	0.00730025	0.00037969	0.363332	-0.10472	0.0979097
12	PROTEIN_DNA_COMPLEX_ASSEMBLY	1.00778e-09	0.221242	0.00322282	0.2214	5.83912e-05	0.192078	2.21817e-07	-0.63472	1.00778e-09
12	POSITIVE_REGULATION_OF_RNA_METABOLIC_PROCESS	5.90375e-09	0.165283	0.077289	0.171435	0.000965491	0.166988	5.90375e-09	-0.503706	5.34273e-08
12	POSITIVE_REGULATION_OF_NUCLEOBASENUCLEOSIDENUCLEOTIDE_AND_NUCLEIC_ACID_METABOLIC_PROCESS	7.04993e-09	0.164466	0.0644665	0.161946	0.00201699	0.159207	7.04993e-09	-0.48562	8.26342e-08
12	POSITIVE_REGULATION_OF_TRANSCRIPTIONDNA_DEPENDENT	1.05342e-08	0.163263	0.0948142	0.17094	0.00113343	0.165634	1.05342e-08	-0.499837	1.02406e-07
12	POSITIVE_REGULATION_OF_TRANSCRIPTION	3.48092e-08	0.163707	0.0757386	0.162439	0.00239909	0.156081	3.48092e-08	-0.482228	2.21241e-07
12	POSITIVE_REGULATION_OF_METABOLIC_PROCESS	1.55407e-06	0.167381	0.0212118	0.143798	0.00781195	0.121067	6.52572e-06	-0.432246	1.55407e-06
12	POSITIVE_REGULATION_OF_CELLULAR_METABOLIC_PROCESS	2.89028e-06	0.163622	0.0359494	0.143806	0.0084118	0.121872	6.49924e-06	-0.4293	2.89028e-06
12	TRANSCRIPTION_INITIATION_FROM_RNA_POLYMERASE_II_PROMOTER	2.48687e-05	0.238152	0.017281	0.22898	0.00381956	0.165333	0.00432099	-0.632464	2.48687e-05
12	STEROID_HORMONE_RECEPTOR_SIGNALING_PATHWAY	5.70429e-05	0.230185	0.0458379	0.199373	0.0428978	0.222333	8.64121e-05	-0.651891	5.70429e-05
12	INTRACELLULAR_RECEPTOR_MEDIATED_SIGNALING_PATHWAY	5.70429e-05	0.230185	0.0458379	0.199373	0.0428978	0.222333	8.64121e-05	-0.651891	5.70429e-05
12	ANDROGEN_RECEPTOR_SIGNALING_PATHWAY	6.14767e-05	0.209671	0.169707	0.223249	0.0293107	0.250667	6.14767e-05	-0.683586	0.000134135
12	TRANSCRIPTION_INITIATION	7.71461e-05	0.21048	0.0342724	0.188987	0.0173151	0.157599	0.00155738	-0.557066	7.71461e-05
13	REGULATION_OF_CELLULAR_COMPONENT_SIZE	1.88159e-09	0.0177372	0.198309	-0.2844	1.88159e-09	-0.153583	0.0013845	0.420246	9.21532e-08
13	ACTIN_CYTOSKELETON_ORGANIZATION_AND_BIOGENESIS	2.63244e-09	0.0366043	0.00525828	-0.0486678	1.2733e-07	-0.0491106	0.000377457	0.0611741	2.63244e-09
13	ACTIN_FILAMENT_BASED_PROCESS	2.72323e-09	0.0434726	0.00692843	-0.0482767	1.79455e-08	-0.038133	0.00114737	0.042937	2.72323e-09
13	REGULATION_OF_ACTIN_POLYMERIZATION_AND_OR_DEPOLYMERIZATION	3.9211e-09	-0.00202424	0.155877	-0.314678	3.9211e-09	-0.114344	0.0282004	0.431046	1.07684e-06
13	REGULATION_OF_ACTIN_FILAMENT_LENGTH	8.28112e-09	0.00234867	0.168488	-0.301665	8.28112e-09	-0.0976038	0.0502067	0.39692	2.89756e-06
13	SMALL_GTPASE_MEDIATED_SIGNAL_TRANSDUCTION	4.38824e-07	0.0618411	0.144224	0.00856973	0.019919	-0.102551	4.38824e-07	0.0321402	9.79169e-06
13	ACTIN_POLYMERIZATION_AND_OR_DEPOLYMERIZATION	5.72446e-07	-0.0591156	0.0051679	-0.153332	3.43878e-05	-0.113077	0.006824	0.325524	5.72446e-07
13	RAS_PROTEIN_SIGNAL_TRANSDUCTION	0.000106561	0.0717361	0.303783	0.0229667	0.100506	-0.0840908	0.000106561	-0.010612	0.00119064
13	RHO_PROTEIN_SIGNAL_TRANSDUCTION	0.000858448	0.0982377	0.806244	0.0191187	0.207972	-0.104824	0.000858448	-0.0125324	0.0200191
13	ACTIN_FILAMENT_POLYMERIZATION	0.00246761	-0.0948761	0.0158979	-0.041931	0.162211	-0.122457	0.0428059	0.259265	0.00246761
13	CELL_PROJECTION_BIOGENESIS	0.00323995	0.0963493	0.806244	-0.0699558	0.00323995	0.0419556	0.932473	-0.068349	0.142874
13	REGULATION_OF_SMALL_GTPASE_MEDIATED_SIGNAL_TRANSDUCTION	0.00489821	0.0624633	0.439998	0.0469538	0.57567	-0.106921	0.00489821	-0.00249569	0.041856
14	MICROTUBULE_CYTOSKELETON_ORGANIZATION_AND_BIOGENESIS	2.21817e-07	0.152174	0.440061	0.281305	2.21817e-07	0.0175499	0.690753	-0.451028	0.00790341
14	REGULATION_OF_CELL_PROLIFERATION	7.34515e-06	0.0499107	0.00313091	0.0175661	0.00131175	-0.0114507	0.0162214	-0.0560261	7.34515e-06
14	NEGATIVE_REGULATION_OF_CELL_PROLIFERATION	7.47838e-05	0.0377742	0.0111264	-0.00948697	0.000898361	-0.0111747	0.0924542	-0.0171125	7.47838e-05
14	MICROTUBULE_POLYMERIZATION_OR_DEPOLYMERIZATION	0.000196736	0.150891	0.640137	0.30373	0.000196736	-0.00135323	0.582003	-0.453267	0.0905081
14	REGULATION_OF_CYTOSKELETON_ORGANIZATION_AND_BIOGENESIS	0.00284719	0.0363994	0.0862941	0.0141451	0.11241	-0.061346	0.0114626	0.0108015	0.00284719
14	NEGATIVE_REGULATION_OF_CELLULAR_COMPONENT_ORGANIZATION_AND_BIOGENESIS	0.00646631	0.0555452	0.217336	0.0169234	0.132112	-0.0638545	0.00930373	-0.00861411	0.00646631
14	MICROTUBULE_ORGANIZING_CENTER_ORGANIZATION_AND_BIOGENESIS	0.00738325	0.256193	0.0728477	0.277455	0.00930373	0.0936758	0.463735	-0.627324	0.00738325
14	NEGATIVE_REGULATION_OF_PROTEIN_METABOLIC_PROCESS	0.0089226	0.117156	0.970451	0.0442798	0.423852	-0.0686974	0.0089226	-0.092738	0.125984
15	RIBOSOME_BIOGENESIS_AND_ASSEMBLY	2.29097e-07	0.312839	0.000108786	0.178585	0.0917167	0.243752	3.57636e-06	-0.735175	2.29097e-07
15	NUCLEOCYTOPLASMIC_TRANSPORT	7.86364e-06	0.191139	0.00489244	0.171523	0.000900672	0.0955811	0.0155248	-0.458244	7.86364e-06
15	NUCLEAR_TRANSPORT	1.0825e-05	0.188554	0.00656116	0.1729	0.000704759	0.093462	0.0197897	-0.454917	1.0825e-05
15	RRNA_PROCESSING	1.80366e-05	0.305223	0.00228255	0.1502	0.359402	0.264505	1.80366e-05	-0.719928	3.25805e-05
15	RRNA_METABOLIC_PROCESS	1.80366e-05	0.305223	0.00228255	0.1502	0.359402	0.264505	1.80366e-05	-0.719928	3.25805e-05
15	PROTEIN_LOCALIZATION	3.32768e-05	0.0715848	0.0443301	0.0984169	0.591321	-0.0360431	3.32768e-05	-0.133959	0.0114626
15	ESTABLISHMENT_OF_PROTEIN_LOCALIZATION	0.00206381	0.0801949	0.154151	0.0976273	0.641028	-0.0232992	0.00206381	-0.154523	0.0692176
15	NLS_BEARING_SUBSTRATE_IMPORT_INTO_NUCLEUS	0.00388884	0.137798	0.822306	0.302751	0.00388884	0.0355204	0.995595	-0.476069	0.13955
15	PROTEIN_TRANSPORT	0.00660885	0.0913407	0.389388	0.106775	0.410185	-0.0197211	0.00660885	-0.178395	0.254794
16	NEGATIVE_REGULATION_OF_DEVELOPMENTAL_PROCESS	4.2382e-07	0.04721	0.00403803	0.00476575	0.000261393	-0.0304617	0.00109994	-0.021514	4.2382e-07
16	ANTI_APOPTOSIS	2.32252e-06	0.0340299	0.00476734	0.0115554	0.0084118	-0.0549486	0.000175985	0.00936328	2.32252e-06
16	NEGATIVE_REGULATION_OF_PROGRAMMED_CELL_DEATH	2.55835e-05	0.0487027	0.0118057	0.0209315	0.0115224	-0.0340079	0.0018949	-0.0356262	2.55835e-05
16	NEGATIVE_REGULATION_OF_APOPTOSIS	3.47281e-05	0.0497012	0.0135985	0.0215868	0.0126685	-0.0327219	0.00241672	-0.0385662	3.47281e-05
16	REGULATION_OF_NEUROGENESIS	0.00125261	-0.0743734	0.0150281	-0.0511116	0.0827367	-0.107192	0.0404693	0.232677	0.00125261
16	NEUROGENESIS	0.00134327	0.0806205	0.444892	0.0761859	0.858288	-0.0696445	0.00134327	-0.0871618	0.0502067
16	NEURITE_DEVELOPMENT	0.00143454	0.0968363	0.786907	0.0429679	0.447888	-0.0990814	0.00143454	-0.0407228	0.0453518
16	REGULATION_OF_ANATOMICAL_STRUCTURE_MORPHOGENESIS	0.00190581	0.0117537	0.0743943	-0.0370995	0.0253963	-0.0631332	0.0487829	0.088479	0.00190581
16	NEURON_DEVELOPMENT	0.00511877	0.105668	0.892795	0.0495166	0.512987	-0.0807312	0.00511877	-0.0744533	0.0950086
16	REGULATION_OF_AXONOGENESIS	0.0057717	-0.0370177	0.117004	-0.0579857	0.132882	-0.152771	0.021067	0.247775	0.0057717
16	CELLULAR_MORPHOGENESIS_DURING_DIFFERENTIATION	0.00977803	0.0780577	0.547607	0.036328	0.388772	-0.079784	0.00977803	-0.0346017	0.0451936
17	SYSTEM_PROCESS	1.37728e-06	0.0759988	0.105321	-0.0133688	1.37728e-06	0.00122157	0.0960344	-0.0638516	2.82393e-05
17	G_PROTEIN_COUPLED_RECEPTOR_PROTEIN_SIGNALING_PATHWAY	7.65357e-05	0.0321663	0.0153213	-0.0234108	0.000625763	-0.0169305	0.0912276	0.00817497	7.65357e-05
17	RESPONSE_TO_CHEMICAL_STIMULUS	0.000157965	0.0646286	0.051499	0.00975667	0.00138996	-0.0115287	0.03441	-0.0628565	0.000157965
17	LOCOMOTORY_BEHAVIOR	0.000207678	-0.0628647	0.00422112	-0.0675145	0.0125753	-0.0620848	0.092487	0.192464	0.000207678
17	LIPID_TRANSPORT	0.000874305	-0.0386002	0.0911966	-0.149749	0.00473844	-0.114306	0.0567514	0.302655	0.000874305
17	BEHAVIOR	0.00384081	-0.0233639	0.00458767	0.034845	0.355698	-0.0473219	0.0647888	0.0358407	0.00384081
17	CHEMICAL_HOMEOSTASIS	0.00449795	0.111812	0.968946	-0.0297152	0.00449795	-0.00820706	0.285378	-0.0738895	0.0521531
17	OVULATION_CYCLE	0.00906706	0.271903	0.284211	0.15999	0.636995	-0.268019	0.00906706	-0.163874	0.831947
17	TRANSMISSION_OF_NERVE_IMPULSE	0.00960395	0.0934064	0.671518	0.0937119	0.872095	-0.0554487	0.00960395	-0.13167	0.220872
18	MEMBRANE_FUSION	3.67153e-06	0.0805252	0.682078	-0.0743954	0.0145029	-0.218886	3.67153e-06	0.212756	0.000263909
18	BASE_EXCISION_REPAIR	0.000334467	0.209441	0.262304	0.28568	0.00644148	0.246185	0.00136325	-0.741306	0.000334467
18	INTRA_GOLGI_VESICLE_MEDIATED_TRANSPORT	0.000578815	-0.11538	0.0045869	-0.0102607	0.284211	-0.165096	0.00519426	0.290737	0.000578815
18	POST_GOLGI_VESICLE_MEDIATED_TRANSPORT	0.000661829	-0.101808	0.00300512	-0.077102	0.0268925	-0.0563821	0.197393	0.235292	0.000661829
18	INTERCELLULAR_JUNCTION_ASSEMBLY_AND_MAINTENANCE	0.00066386	0.160634	0.490381	-0.0419701	0.0253079	0.203713	0.00066386	-0.322377	0.505912
18	INTERCELLULAR_JUNCTION_ASSEMBLY	0.00117401	0.140632	0.731975	-0.0738562	0.00649546	0.205203	0.00117401	-0.271979	0.815529
18	CYTOPLASM_ORGANIZATION_AND_BIOGENESIS	0.00126027	0.145614	0.650717	-0.0333743	0.0322498	0.191171	0.00126027	-0.303411	0.608213
18	PEROXISOME_ORGANIZATION_AND_BIOGENESIS	0.00395322	0.0356581	0.421282	0.124693	0.70252	-0.177987	0.00395322	0.0176367	0.152007
18	MITOCHONDRIAL_TRANSPORT	0.00621559	0.182786	0.439836	0.286447	0.00621559	0.0099356	0.766934	-0.479168	0.118023
18	RNA_3END_PROCESSING	0.00659479	0.306276	0.063049	0.338656	0.00875823	0.110038	0.474014	-0.75497	0.00659479
18	REGULATION_OF_JNK_CASCADE	0.00798891	-0.20895	0.0275638	-0.0337329	0.469909	-0.25869	0.0229599	0.501373	0.00798891
18	TRNA_METABOLIC_PROCESS	0.00957992	0.29648	0.00957992	0.0793478	0.954127	0.111649	0.27858	-0.487477	0.0757386
18	NUCLEOTIDE_EXCISION_REPAIR	0.00996633	-0.0606566	0.00996633	0.000158618	0.248629	0.130249	0.147537	-0.0697514	0.256749
19	CARBOHYDRATE_METABOLIC_PROCESS	3.12513e-05	0.053021	0.0626658	0.0742782	0.791194	-0.0748263	3.12513e-05	-0.0524729	0.0023919
19	ION_TRANSPORT	5.62021e-05	0.00683569	0.0102655	-0.0225647	0.00808286	-0.0575836	0.0118059	0.0733126	5.62021e-05
19	CATION_TRANSPORT	0.000422244	0.0146363	0.0674122	-0.00847205	0.080358	-0.1153	0.000825341	0.109136	0.000422244
19	CELLULAR_CARBOHYDRATE_METABOLIC_PROCESS	0.000432877	0.0466293	0.0695922	0.0620912	0.588905	-0.0717837	0.000432877	-0.0369368	0.00384081
19	CALCIUM_ION_TRANSPORT	0.0010174	-0.13242	0.0405209	-0.106196	0.115269	-0.253128	0.00519959	0.491745	0.0010174
19	COFACTOR_METABOLIC_PROCESS	0.00193781	-0.0428203	0.00193781	0.0704863	0.827295	-0.0323327	0.171764	0.00466664	0.0175268
19	COFACTOR_CATABOLIC_PROCESS	0.00270952	-0.232804	0.00270952	0.173716	0.512252	-0.0292405	0.609352	0.0883289	0.193564
19	DI___TRI_VALENT_INORGANIC_CATION_TRANSPORT	0.00424566	-0.0665721	0.0820902	-0.0161987	0.359402	-0.213598	0.00424566	0.296369	0.00526095
19	ELECTRON_TRANSPORT_GO_0006118	0.00610647	0.0974104	0.827524	0.0143593	0.268486	-0.106018	0.00610647	-0.00575187	0.0491886
19	CARBOHYDRATE_BIOSYNTHETIC_PROCESS	0.00689123	0.130345	0.861319	0.0462738	0.62996	-0.123883	0.00689123	-0.0527363	0.198309
20	GLYCEROPHOSPHOLIPID_BIOSYNTHETIC_PROCESS	3.88945e-05	-0.0048528	0.057888	0.124949	0.580605	-0.173701	3.88945e-05	0.0536053	0.0147811
20	PHOSPHOINOSITIDE_BIOSYNTHETIC_PROCESS	4.29127e-05	-0.0406832	0.0211838	0.0613161	0.780634	-0.191815	4.29127e-05	0.171182	0.00114737
20	GLYCEROPHOSPHOLIPID_METABOLIC_PROCESS	5.86653e-05	0.0541613	0.31363	0.123938	0.524655	-0.142359	5.86653e-05	-0.0357409	0.0587425
20	GLYCOPROTEIN_METABOLIC_PROCESS	6.7017e-05	0.0426474	0.143231	-0.0531786	0.0013627	-0.0858619	0.00200981	0.0963931	6.7017e-05
20	PHOSPHOINOSITIDE_METABOLIC_PROCESS	0.000127453	-0.0136414	0.0418547	0.088318	0.972571	-0.162209	0.000127453	0.0875322	0.00618583
20	GLYCOPROTEIN_BIOSYNTHETIC_PROCESS	0.00013019	0.0424294	0.202078	-0.0575632	0.00409321	-0.111711	0.00087342	0.126845	0.00013019
20	PHOSPHOLIPID_BIOSYNTHETIC_PROCESS	0.000380853	0.000778933	0.0450586	0.114702	0.657383	-0.131078	0.000380853	0.0155973	0.019919
20	MEMBRANE_LIPID_BIOSYNTHETIC_PROCESS	0.000898361	0.00707062	0.0500437	0.0970834	0.865496	-0.116286	0.000898361	0.0121321	0.0171143
20	PROTEIN_AMINO_ACID_LIPIDATION	0.00220144	-0.00760037	0.147763	0.0879292	0.98167	-0.171812	0.00220144	0.0914833	0.0341547
20	LIPOPROTEIN_BIOSYNTHETIC_PROCESS	0.00220144	-0.00760037	0.147763	0.0879292	0.98167	-0.171812	0.00220144	0.0914833	0.0341547
20	LIPOPROTEIN_METABOLIC_PROCESS	0.00302975	0.0289792	0.304806	0.0886708	0.974324	-0.155449	0.00302975	0.0377995	0.0650968
20	PHOSPHOLIPID_METABOLIC_PROCESS	0.00398277	0.0947478	0.727667	0.103262	0.747	-0.0766576	0.00398277	-0.121353	0.231142
20	LIPID_METABOLIC_PROCESS	0.00398497	0.0727531	0.108201	0.0451731	0.114708	-0.0175468	0.0145029	-0.100379	0.00398497
21	IMMUNE_RESPONSE	7.62907e-05	0.0304564	0.0359956	0.0106709	0.0587556	-0.0889665	0.000152914	0.0478392	7.62907e-05
21	REGULATION_OF_MULTICELLULAR_ORGANISMAL_PROCESS	0.000139021	0.052506	0.198309	-0.070119	0.000139021	-0.0209851	0.178778	0.0385981	0.000898361
21	PROTEIN_TARGETING_TO_MEMBRANE	0.000247848	-0.0861934	0.0167399	-0.120724	0.0113238	-0.12101	0.0374213	0.327928	0.000247848
21	RESPONSE_TO_BIOTIC_STIMULUS	0.000843885	0.00298687	0.0102655	-0.00779233	0.0310687	-0.0314653	0.0950251	0.0362707	0.000843885
21	PEPTIDE_METABOLIC_PROCESS	0.00117332	-0.0540561	0.298096	-0.00450462	0.601955	-0.368028	0.00117332	0.426589	0.0186328
21	PROTEOLYSIS	0.00519959	0.0589008	0.0491436	0.0376121	0.0909823	-0.00786757	0.0845851	-0.0886453	0.00519959
