## supplementary table 2 for "MOGSA: integrative single sample gene-set analysis of multiple omics data"

### Sheet: Sheet1
Table S2: The Chi square test of association between integrative subtypes and previously published subtypes.
		Integrative subtypes
		C1	C2	C3
		48.1 (148)	33.4 (103)	18.5 (57)	P-value	BH corrected p value
Sjodahl subtype	Infiltrated	85.71 (12)	14.29 (2)	0 (0)	0.0190578	0.0232928
	Genomic Unstable(GU)	25 (21)	53.57 (45)	21.43 (18)	0.00042793	0.000784538
	UroA	23.81 (20)	36.9 (31)	39.29 (33)	1.9461e-05	4.28142e-05
	UroB	54.55 (30)	36.36 (20)	9.09 (5)	0.229797	0.229797
	SCCL	91.55 (65)	7.04 (5)	1.41 (1)	2.10984e-10	2.32082e-09
TCGA subtyep	I	11.54 (9)	43.59 (34)	44.87 (35)	1.72256e-09	4.73704e-09
	II	35.4 (40)	46.02 (52)	18.58 (21)	0.0384689	0.0423158
	III	84.78 (78)	14.13 (13)	1.09 (1)	1.34768e-09	4.73704e-09
	IV	84 (21)	16 (4)	0 (0)	0.0017436	0.00239745
Damrauer subtype	Luminal	31.63 (68)	42.79 (92)	25.58 (55)	0.000826138	0.00129822
	Basal	86.02 (80)	11.83 (11)	2.15 (2)	4.98812e-10	2.74346e-09
entries are: percentage (number of patients)
