## supplementary table 5 for "MOGSA: integrative single sample gene-set analysis of multiple omics data"

### Sheet: Introdution
Table S5 - the gene influential score (GIS) for selected transcriptional factor gene sets. The document contain GIS analysis for 2 gene sets, that is,
SheetName	gene set name (in table S1)
IRF	V$IRF_Q6
NFkB	V$NFKAPPAB_01
Each table contain three columns:
Column name	Description
Gene	Gene name
Data	The original data of the data
Gene influential score (GIS)	Gene influential score of a gene to the pathway, visualized with blue bars.

### Sheet: IRF
Gene	data	Gene influential score (GIS)
PLXNC1	mRNA	1
ZEB2	mRNA	0.984634
THBS1	mRNA	0.980879
CDK6	mRNA	0.958198
CYBB	mRNA	0.945569
SH2B3	mRNA	0.913496
TNFSF13B	mRNA	0.910079
NRP1	mRNA	0.862154
PCDHGC3	mRNA	0.842017
FLI1	mRNA	0.837979
CD80	mRNA	0.822545
PDGFRB	mRNA	0.814575
DDX60	mRNA	0.807235
F3	mRNA	0.80683
ADAM12	mRNA	0.796864
PCDH7	mRNA	0.793676
EXT1	mRNA	0.792046
LY86	mRNA	0.788768
ECM2	mRNA	0.779728
FCGR2C	mRNA	0.743973
SEMA3A	mRNA	0.736805
CXCL10	mRNA	0.725477
SLC15A3	mRNA	0.723659
RBMS2	mRNA	0.72348
IFIT2	mRNA	0.721482
NCF1	mRNA	0.713084
OSM	mRNA	0.70696
B2M	mRNA	0.702598
CXCR4	mRNA	0.686169
ADORA3	mRNA	0.671268
NFATC1	mRNA	0.670168
FCGR2B	mRNA	0.66898
PTMA	CNV	0.660661
UBE2L6	mRNA	0.65716
DIO2	mRNA	0.654969
GATA6	mRNA	0.647048
HLA-F	mRNA	0.646325
NOD2	mRNA	0.644342
BBX	mRNA	0.640068
LSP1	mRNA	0.637019
ZBP1	mRNA	0.63611
TRIM21	mRNA	0.633463
HMCN1	mRNA	0.625837
BATF2	mRNA	0.625052
CASP7	mRNA	0.614394
CPEB4	mRNA	0.607121
CCDC6	mRNA	0.597604
DNASE1L3	mRNA	0.591046
SIK3	mRNA	0.589836
ZCCHC24	mRNA	0.577005
TWIST1	mRNA	0.573343
DCLK1	mRNA	0.572455
TRIM21	CNV	0.569874
HAPLN1	CNV	0.568112
ZNF366	CNV	0.56436
PCGF5	mRNA	0.56027
DTX3L	mRNA	0.556087
IFI44	mRNA	0.554775
TIMD4	CNV	0.553866
LSP1	CNV	0.545036
SLC2A5	mRNA	0.543925
CPEB4	CNV	0.534919
CIITA	mRNA	0.534309
PDGFRB	CNV	0.528232
PURA	CNV	0.521671
SREK1	CNV	0.521254
PRR7	CNV	0.518624
RAPGEF6	CNV	0.516098
RAPGEF6	mRNA	0.514093
PCDHGC3	CNV	0.512601
KYNU	mRNA	0.511562
NPR3	mRNA	0.508844
TLR7	mRNA	0.499572
SYNE2	mRNA	0.499508
PSMB8	mRNA	0.487826
CDH3	mRNA	0.47227
ARHGAP5	mRNA	0.464683
HIPK1	mRNA	0.464129
EREG	mRNA	0.46396
ETV5	mRNA	0.462087
KLHL13	mRNA	0.458338
RRBP1	mRNA	0.45645
MS4A1	mRNA	0.453871
IRF9	mRNA	0.449896
CHST1	CNV	0.449158
IFI35	mRNA	0.449017
NUB1	mRNA	0.443409
BST2	mRNA	0.432669
TOR1AIP1	mRNA	0.427723
DLL1	mRNA	0.426661
LGI1	CNV	0.425957
BTAF1	CNV	0.42311
HPSE2	CNV	0.422944
PCGF5	CNV	0.422035
MAML2	mRNA	0.418419
C12orf4	mRNA	0.412527
CCDC6	CNV	0.405464
LMO2	CNV	0.402428
PTPRO	mRNA	0.398517
LZTS2	CNV	0.397174
SAT1	mRNA	0.395808
CASP7	CNV	0.394582
SLC40A1	mRNA	0.388168
TAPBP	mRNA	0.387142
ACSL5	CNV	0.386119
EHD1	mRNA	0.385625
TOP1	mRNA	0.380924
HLA-C	mRNA	0.379451
SEMA6D	mRNA	0.377795
TMEM229B	CNV	0.375075
SOCS1	mRNA	0.374058
CHST1	mRNA	0.373637
ESR1	CNV	0.373244
PARP12	mRNA	0.371176
TCF7L2	CNV	0.366129
IFIT2	CNV	0.366127
NEDD4	mRNA	0.354101
IL18BP	mRNA	0.349792
AKIRIN1	mRNA	0.342149
DLL1	CNV	0.338684
TAPBPL	mRNA	0.337178
C15orf41	CNV	0.33356
STT3B	mRNA	0.330016
IKZF2	CNV	0.328893
DUSP10	mRNA	0.328641
ARF3	mRNA	0.326534
ADAM12	CNV	0.326186
THBS1	CNV	0.326173
ZCCHC24	CNV	0.324162
MEIS2	CNV	0.323083
CCND1	mRNA	0.31331
TNFSF15	CNV	0.294729
ECM2	CNV	0.292127
SERHL	CNV	0.292003
ITGB7	mRNA	0.28516
PURA	mRNA	0.284089
ZBTB32	mRNA	0.284067
SIX1	CNV	0.281507
ADAR	mRNA	0.28115
FUT8	CNV	0.279207
SYNE2	CNV	0.275238
PSMA3	CNV	0.272473
MUSK	CNV	0.268947
NLGN2	CNV	0.268754
RTP4	mRNA	0.251535
GABARAP	CNV	0.248692
PHF23	CNV	0.248692
PLEKHH2	mRNA	0.242256
TCEB3B	CNV	0.239964
TMEM108	mRNA	0.235434
SEMA6D	CNV	0.229166
GJC1	mRNA	0.224566
FUT8	mRNA	0.222792
KCNIP3	mRNA	0.221402
IRF2	CNV	0.219961
LOC728175	CNV	0.219828
EGFL6	mRNA	0.219484
ISL1	CNV	0.215561
B2M	CNV	0.210056
ARHGEF6	mRNA	0.20436
CYB5B	CNV	0.198438
DCLK1	CNV	0.191392
RORB	CNV	0.189408
ESR1	mRNA	0.184692
MAML2	CNV	0.184434
LGALS9	mRNA	0.180692
IFNB1	CNV	0.175389
KIAA1468	CNV	0.172962
PSMB10	CNV	0.171205
PSMA5	mRNA	0.164503
ARHGAP5	CNV	0.163492
ZADH2	CNV	0.162982
PHF23	mRNA	0.159998
CDH3	CNV	0.159324
BHLHE22	mRNA	0.153077
BCL11A	mRNA	0.147816
UBR5	mRNA	0.143003
MEIS2	mRNA	0.137452
RTN4	mRNA	0.136882
PSMB10	mRNA	0.136276
LGALS8	mRNA	0.134717
IRF2	mRNA	0.132252
DDX60	CNV	0.131166
MLLT3	CNV	0.130926
ISG15	mRNA	0.129841
ST3GAL4	CNV	0.113514
ATXN7L1	mRNA	0.110198
SIX1	mRNA	0.105509
MYB	CNV	0.102443
WDR82	mRNA	0.093104
FLI1	CNV	0.0897872
MLLT3	mRNA	0.089376
DAPP1	mRNA	0.087159
PSMA3	mRNA	0.0843622
MOV10	mRNA	0.072982
SIK3	CNV	0.0644955
CASK	mRNA	0.0634571
UPF2	mRNA	0.0518086
TMEM229B	mRNA	0.0500935
STAG2	mRNA	0.0495843
CNTFR	CNV	0.0410171
MSX1	mRNA	0.0235822
GATA6	CNV	0.0194938
BTAF1	mRNA	0.0143511
STAT6	mRNA	0.0142659
HPCAL1	mRNA	0.00565293
TNFSF15	mRNA	0.00561556
TBX1	CNV	-0.00459094
KDM2A	mRNA	-0.00771926
PITX2	mRNA	-0.0106422
GSDMD	mRNA	-0.0189881
NPEPPS	mRNA	-0.0325269
MYOG	CNV	-0.0372921
IL22RA1	mRNA	-0.0443629
SREK1	mRNA	-0.0466721
TCIRG1	mRNA	-0.0643639
FGF9	CNV	-0.0650356
FMR1	mRNA	-0.0683928
PRDM16	mRNA	-0.0731583
SELL	mRNA	-0.0777603
LMO2	mRNA	-0.0820781
NLGN2	mRNA	-0.0860433
TNFSF13B	CNV	-0.0872211
PRKD2	mRNA	-0.0873212
ADAM15	mRNA	-0.0890795
ZNF385A	mRNA	-0.0919039
ZADH2	mRNA	-0.092467
MSX1	CNV	-0.092756
DUSP10	CNV	-0.0929466
TBL1XR1	mRNA	-0.100233
UBE2L6	CNV	-0.106188
LGALS8	CNV	-0.109757
OSM	CNV	-0.114538
TCF15	CNV	-0.116543
RAD51AP1	mRNA	-0.116677
DHX58	mRNA	-0.12217
CYB5B	mRNA	-0.122178
IL18BP	CNV	-0.122967
DGKA	mRNA	-0.125115
PIGV	mRNA	-0.125692
TCF7L2	mRNA	-0.131339
SLC39A7	mRNA	-0.153617
RBCK1	mRNA	-0.1544
TMBIM4	mRNA	-0.156248
BCOR	mRNA	-0.157621
LY86	CNV	-0.160164
CXCL10	CNV	-0.162584
MAPK10	CNV	-0.165285
RRBP1	CNV	-0.167974
C15orf41	mRNA	-0.169508
RARG	mRNA	-0.173835
NRP1	CNV	-0.179692
CBX4	mRNA	-0.185118
PRKACA	mRNA	-0.189545
EIF4A2	mRNA	-0.193929
HTR2C	mRNA	-0.22342
HMCN1	CNV	-0.224682
HLA-F	CNV	-0.237193
TLK2	mRNA	-0.23962
TWIST1	CNV	-0.24446
CCND1	CNV	-0.24625
NPR3	CNV	-0.247817
SLC11A2	mRNA	-0.2488
PTMA	mRNA	-0.249702
MAP3K11	mRNA	-0.25215
PIP4K2B	mRNA	-0.264792
WDR82	CNV	-0.270426
ETV6	mRNA	-0.282065
GABARAP	mRNA	-0.282379
EXT1	CNV	-0.285186
GSDMD	CNV	-0.29363
CREBZF	mRNA	-0.296783
PTK2	CNV	-0.299017
LZTS2	mRNA	-0.302048
DNASE1L3	CNV	-0.302454
BHLHE22	CNV	-0.303645
ACSL5	mRNA	-0.309871
TIFA	mRNA	-0.310152
PTK2	mRNA	-0.31158
HAPLN1	mRNA	-0.321702
MYB	mRNA	-0.32235
UPF2	CNV	-0.334608
ZBP1	CNV	-0.347414
UBR5	CNV	-0.355683
KIAA1468	mRNA	-0.364501
DTX3L	CNV	-0.367452
CASZ1	mRNA	-0.371194
SNX22	mRNA	-0.372326
TOR1AIP1	CNV	-0.372838
TFDP2	mRNA	-0.373951
HOXB4	mRNA	-0.388364
SERHL	mRNA	-0.39359
ATP13A1	mRNA	-0.397703
CD80	CNV	-0.401097
RUNX1T1	CNV	-0.403037
TOP1	CNV	-0.412759
IKZF2	mRNA	-0.415973
TLK2	CNV	-0.425225
PRR7	mRNA	-0.427344
MAPK10	mRNA	-0.429712
GRIPAP1	mRNA	-0.446164
FCGR2B	CNV	-0.454565
FCGR2C	CNV	-0.454565
ETV5	CNV	-0.455481
RTP4	CNV	-0.457777
EIF4A2	CNV	-0.458934
TMEM108	CNV	-0.464045
NAALADL2	CNV	-0.467809
TFDP2	CNV	-0.470412
SELL	CNV	-0.47786
LGALS9	CNV	-0.482903
TBL1XR1	CNV	-0.484029
TBX1	mRNA	-0.489641
CCNT2	mRNA	-0.496294
ARMCX6	mRNA	-0.506821
TCF15	mRNA	-0.512574
CBX4	CNV	-0.519096
HOXB3	mRNA	-0.530028
USF1	mRNA	-0.533847
USF1	CNV	-0.542933
NAALADL2	mRNA	-0.558284
ARPP21	CNV	-0.572328
ST3GAL4	mRNA	-0.582976
STT3B	CNV	-0.586369
EOMES	CNV	-0.593004
ZFPM1	mRNA	-0.629805
ADAM15	CNV	-0.633963
ADAR	CNV	-0.63645
WIBG	mRNA	-0.679517
ZNF296	mRNA	-0.679874
ZSCAN2	mRNA	-0.723624
KLHDC7A	mRNA	-0.777163

### Sheet: NFkB
Gene	Data	Gene influential score (GIS)
ACTN1	mRNA	1
CXorf21	mRNA	0.991406
MSN	mRNA	0.986493
ICAM1	mRNA	0.973234
SH2B3	mRNA	0.971752
IL2RA	mRNA	0.971312
SAMSN1	mRNA	0.950283
AP1S2	mRNA	0.922597
SLAMF8	mRNA	0.91345
MMP9	mRNA	0.903941
TNFSF15	CNV	0.874468
CXCL10	mRNA	0.855977
CXCL9	mRNA	0.850436
SLC44A1	CNV	0.847816
PRDM12	CNV	0.845365
ASCL3	CNV	0.844874
BMP2K	mRNA	0.842187
RALGDS	CNV	0.838894
FUT7	CNV	0.828966
BIRC3	mRNA	0.792447
CYLD	mRNA	0.790281
CXCL16	mRNA	0.788518
BNC2	mRNA	0.776832
CDK6	mRNA	0.776601
CXCL5	mRNA	0.774994
NTN1	mRNA	0.771301
BDNF	CNV	0.762541
CXCL11	mRNA	0.76029
TNIP1	mRNA	0.753272
G3BP1	mRNA	0.750414
LAMA1	mRNA	0.730063
FAM129A	mRNA	0.72832
IRF1	mRNA	0.726184
IL27RA	mRNA	0.725823
CXCL2	mRNA	0.720849
GREM1	mRNA	0.716668
HCST	mRNA	0.708436
CCL5	mRNA	0.706563
MSC	mRNA	0.7065
EHF	CNV	0.705668
GRK5	mRNA	0.701594
TNFRSF1B	mRNA	0.698996
NOD2	mRNA	0.68732
COL16A1	mRNA	0.682087
BNC2	CNV	0.657994
RIN2	mRNA	0.657744
ZMYND15	mRNA	0.652694
EBI3	mRNA	0.650378
HIVEP1	mRNA	0.647716
UBD	mRNA	0.646517
VCAM1	mRNA	0.644219
DCLK1	mRNA	0.640629
CTGF	mRNA	0.632506
PLAU	mRNA	0.612689
ZBTB5	CNV	0.609711
KCNN3	mRNA	0.59869
LIX1L	mRNA	0.598243
UACA	mRNA	0.592913
CCDC107	CNV	0.584751
SHOX2	mRNA	0.57797
GNG4	mRNA	0.568313
IL4I1	mRNA	0.557089
GNAO1	mRNA	0.556073
LTB	mRNA	0.53563
ARHGAP44	CNV	0.534334
LRCH1	mRNA	0.526012
IFNB1	CNV	0.525468
RELB	mRNA	0.52112
TNIP1	CNV	0.51922
JAK3	mRNA	0.515107
G3BP1	CNV	0.51323
FGF1	CNV	0.509013
TRIM47	mRNA	0.500495
CXCR5	mRNA	0.497514
NTN1	CNV	0.491705
TP53	CNV	0.487126
TNF	mRNA	0.486167
PFN1	mRNA	0.482116
STC2	CNV	0.481616
FGF1	mRNA	0.472039
ENO3	CNV	0.47147
PFN1	CNV	0.47147
ZMYND15	CNV	0.470669
CXCL16	CNV	0.470669
ZNF232	CNV	0.468995
SMC6	mRNA	0.466521
CD83	mRNA	0.466369
EIF5A	CNV	0.464142
RPS6KA4	mRNA	0.462812
ORAI1	mRNA	0.46179
RAP2C	mRNA	0.459031
IRF1	CNV	0.451989
IL13	CNV	0.451382
RRAS	mRNA	0.443131
BDNF	mRNA	0.4417
WRAP53	CNV	0.441488
UBE2H	mRNA	0.431659
SLC44A1	mRNA	0.419574
BCL6B	CNV	0.415706
GADD45B	mRNA	0.407024
CXCL6	mRNA	0.406627
STC2	mRNA	0.406526
S1PR2	mRNA	0.398005
MAML2	mRNA	0.389345
HCFC1	mRNA	0.38069
SLC12A2	CNV	0.37737
TSLP	CNV	0.37637
HSD3B7	mRNA	0.375006
BCL6B	mRNA	0.363178
GDPD5	mRNA	0.359721
CXCR5	CNV	0.358662
GPBP1	CNV	0.355672
FOXJ2	mRNA	0.354011
SMOC1	mRNA	0.347032
GPHN	CNV	0.330695
SEC14L2	mRNA	0.329476
ACTN1	CNV	0.325873
ZBTB5	mRNA	0.315608
ACAN	mRNA	0.308683
OPCML	CNV	0.304934
UBE2D3	mRNA	0.300946
NFKB2	mRNA	0.289954
MAML2	CNV	0.283159
MED1	mRNA	0.278813
BCL3	mRNA	0.275299
HOXB9	mRNA	0.264614
CREB1	mRNA	0.258363
ARHGAP5	mRNA	0.254091
PARP8	mRNA	0.246784
SPTB	CNV	0.244659
SMOC1	CNV	0.237044
JARID2	mRNA	0.23538
NOL4	CNV	0.226831
SOBP	CNV	0.223843
BIRC3	CNV	0.222864
CYB5A	CNV	0.218376
SOBP	mRNA	0.210883
SLC12A2	mRNA	0.204545
AGPAT1	mRNA	0.204399
PTMS	mRNA	0.203953
WNT10A	CNV	0.198529
PNKD	CNV	0.19632
ARPC2	CNV	0.19632
CTGF	CNV	0.19504
SLC6A12	mRNA	0.18593
APPL1	mRNA	0.185041
ARPC2	mRNA	0.184243
CPD	mRNA	0.183541
ERN1	mRNA	0.178188
GPHN	mRNA	0.175913
GNB1	mRNA	0.174074
RALGDS	mRNA	0.172873
RIMS2	mRNA	0.171353
RSF1	mRNA	0.161648
ARHGAP5	CNV	0.151911
IL1A	mRNA	0.140081
LAMA1	CNV	0.132014
CREB1	CNV	0.131759
EIF5A	mRNA	0.125114
INO80D	CNV	0.122745
PRX	mRNA	0.120752
DDR1	CNV	0.116061
IER5	mRNA	0.11374
GPBP1	mRNA	0.106362
C1QL1	mRNA	0.105497
ARHGAP44	mRNA	0.102029
TJAP1	CNV	0.101178
TUBGCP4	mRNA	0.0848562
MIR17HG	CNV	0.081649
BCKDK	mRNA	0.0790975
TAL1	mRNA	0.0698064
NIPBL	mRNA	0.0661646
AZIN1	mRNA	0.0603843
WRAP53	mRNA	0.0603221
UBD	CNV	0.0587092
HIVEP1	CNV	0.0584563
FGF17	CNV	0.0577376
CD83	CNV	0.0522352
CD40	mRNA	0.0433376
SIN3A	mRNA	0.0417713
GATA4	CNV	0.037894
PARP8	CNV	0.0301065
TSLP	mRNA	0.0137899
ZBTB11	mRNA	0.0135206
DAP3	mRNA	0.0113237
ASH1L	mRNA	0.00734158
VEZF1	mRNA	0.0041831
ATP1B1	mRNA	0.00241331
MSX1	mRNA	-0.00374726
TRIB2	mRNA	-0.0168829
TNFSF15	mRNA	-0.019115
PLAU	CNV	-0.0218349
JARID2	CNV	-0.0315245
ZFP36L2	mRNA	-0.0333208
CALCOCO1	mRNA	-0.0367538
MAP4K2	mRNA	-0.0379541
GDPD5	CNV	-0.0390912
PCSK2	CNV	-0.0487728
RIN2	CNV	-0.050791
FOXS1	mRNA	-0.0569478
TIFA	mRNA	-0.0575899
LRCH1	CNV	-0.0592943
CBX2	mRNA	-0.060875
BFSP1	CNV	-0.0632573
DCLK1	CNV	-0.0638894
SALL1	mRNA	-0.0701521
ITGB4	mRNA	-0.0746605
TP53	mRNA	-0.0800145
TLX1	CNV	-0.0842387
CCDC107	mRNA	-0.0848464
NIPBL	CNV	-0.0976416
NFKB2	CNV	-0.101021
SESN2	mRNA	-0.101516
CXCL11	CNV	-0.102452
CXCL10	CNV	-0.102452
CXCL9	CNV	-0.102452
RBMS1	mRNA	-0.103553
WNT10A	mRNA	-0.104923
RSF1	CNV	-0.1105
ABHD8	mRNA	-0.11614
PCBP4	CNV	-0.121262
MAP3K8	mRNA	-0.122134
IL2RA	CNV	-0.133983
MIR17HG	mRNA	-0.139316
GRK5	CNV	-0.152277
HSD11B2	CNV	-0.152732
ZNF232	mRNA	-0.160721
SPTB	mRNA	-0.162432
HOXA11	mRNA	-0.165875
MAP3K8	CNV	-0.166151
BMF	CNV	-0.171234
KRTAP13-1	CNV	-0.173104
GREM1	CNV	-0.175664
EDN2	mRNA	-0.178028
NFAT5	CNV	-0.181425
UBE4B	mRNA	-0.186119
SMPD3	CNV	-0.195169
ZBTB9	mRNA	-0.197034
HOXA11	CNV	-0.197152
TUBGCP4	CNV	-0.199804
ZSCAN29	CNV	-0.199804
MSX1	CNV	-0.200914
KCNT2	CNV	-0.201408
IL1RN	mRNA	-0.203314
SAMSN1	CNV	-0.218252
NFKBIB	mRNA	-0.21827
APPL1	CNV	-0.219143
ENO3	mRNA	-0.221238
ARHGAP8	CNV	-0.222994
SUN2	CNV	-0.228513
UBE2I	CNV	-0.231282
INO80D	mRNA	-0.232164
EHF	mRNA	-0.243483
GGNBP2	mRNA	-0.245725
BMF	mRNA	-0.250274
SOX10	CNV	-0.255086
SHOX2	CNV	-0.259459
FAM117A	mRNA	-0.262699
ZNF384	mRNA	-0.278324
GEN1	mRNA	-0.278364
AZIN1	CNV	-0.278799
SLAMF8	CNV	-0.282107
IL23A	mRNA	-0.282626
SEC14L2	CNV	-0.282995
SUN2	mRNA	-0.284197
KCNN3	CNV	-0.285452
GRIN2D	mRNA	-0.287523
KCNS3	mRNA	-0.289848
GNG4	CNV	-0.292825
NR2F2	mRNA	-0.296209
ASH1L	CNV	-0.297188
DAP3	CNV	-0.298791
ALG6	mRNA	-0.300241
NUFIP2	mRNA	-0.301621
MMP9	CNV	-0.303303
RND1	mRNA	-0.313701
CD40	CNV	-0.319818
SLC11A2	mRNA	-0.322912
BFSP1	mRNA	-0.32295
CTAGE4	mRNA	-0.323278
FAM129A	CNV	-0.329078
TNFSF18	CNV	-0.329195
CHD6	CNV	-0.33225
RIMS2	CNV	-0.334963
TP63	CNV	-0.335196
FOXS1	CNV	-0.335707
SDC4	CNV	-0.339487
TP63	mRNA	-0.3412
PNKD	mRNA	-0.344129
NFKBID	mRNA	-0.345131
NFAT5	mRNA	-0.347744
ATP1B1	CNV	-0.353334
KY	CNV	-0.354254
SDC4	mRNA	-0.357189
ETV6	mRNA	-0.359315
NUFIP2	CNV	-0.370267
MOB3C	mRNA	-0.375852
BAI2	mRNA	-0.377276
MSC	CNV	-0.380969
TRAF4	CNV	-0.38965
STAT6	mRNA	-0.390013
TRIM47	CNV	-0.392781
ITGB4	CNV	-0.392781
ZSCAN29	mRNA	-0.392901
CBX2	CNV	-0.394502
ERN1	CNV	-0.396759
DDR1	mRNA	-0.399882
IER5	CNV	-0.404417
NLK	CNV	-0.41604
COL11A2	mRNA	-0.424812
FLRT1	mRNA	-0.445537
STON2	mRNA	-0.452329
PCBP4	mRNA	-0.460653
HSD11B2	mRNA	-0.464563
CDC14A	mRNA	-0.465394
CHD6	mRNA	-0.466755
XKR8	mRNA	-0.468921
TAZ	mRNA	-0.471924
LIG1	mRNA	-0.48824
SP6	mRNA	-0.49722
TJAP1	mRNA	-0.502307
C7orf63	mRNA	-0.530992
SMPD3	mRNA	-0.546722
NLK	mRNA	-0.562923
TCEA2	mRNA	-0.563337
UBE2I	mRNA	-0.569246
ARHGAP8	mRNA	-0.572099
CYB5A	mRNA	-0.651057
ZNF821	mRNA	-0.66031
PAN2	mRNA	-0.669605
FBXL12	mRNA	-0.743304
TRAF4	mRNA	-0.815316
